# Dynamic evolution of AT-rich isochores shapes the genome of an intertidal fungus *Annulohypoxylon annulatoides*

**DOI:** 10.64898/2025.12.16.694779

**Authors:** Che-Yu Thiat-Ut Kuo, Yu-Ching Liu, Cheng-Ju Yang, Chieh-Ping Lin, Hung-Wei Chen, Huei-Mei Hsieh, Yu-Ming Ju, Tsui-Hua Liu, Yi-Chien Lee, Isheng Jason Tsai

**Affiliations:** Biodiversity Research Center, Academia Sinica, Taipei, Taiwan; Taipei Municipal Chien Kuo High School, Taipei, Taiwan; Institute of Plant and Microbial Biology, Academia Sinica, Taipei, Taiwan

## Abstract

Marine and coastal fungi experience intense environmental variability, yet the genomic mechanisms enabling filamentous fungi to tolerate such conditions remain unclear. From 56 fungal isolates collected along the Lailai rocky shore in northern Taiwan, we selected *Annulohypoxylon annulatoides* for deeper investigation due to its prevalence and distinctive stress response. Phenotypic assays revealed that this strain exhibits distinct growth and recovery dynamics under salinity, temperature, and UV stress compared to conspecific strains isolated from tree bark. To investigate the genomic basis of its adaptation, we generated a high-quality 41.8 Mbp *de novo* genome assembly with 11,529 predicted proteins. Across Hypoxylaceae genomes, we identified variably sized and dispersed AT-rich isochores, which in *A. annulatoides* were enriched in repeats and displayed low gene density. Despite differences in AT content, core gene content and Pfam domain profiles remained conserved. These AT-rich isochores exhibit several sequence and structural features consistent with scaffold/matrix attachment regions (S/MARs), raising the possibility that they influence higher-order genome organisation. Comparative analyses suggest they arose through independent repeat insertions or via ancestral repeat amplifications. Together, our findings point to a role for AT-rich isochores in shaping genome architecture and potentially mediating stress-responsive regulation, supporting the broader environmental flexibility observed in Hypoxylaceae, including adaptation to dynamic coastal habitats.
