## Supplementary Tables for "Dynamic evolution of AT-rich isochores shapes the genome of an intertidal fungus *Annulohypoxylon annulatoides*"

### Sheet: S1
Supplementary Table S1 Descriptions of strains used in this study
BioSample Accession	Sample Name	Sample Title	BioProject Accession	Organism	Strain
SAMN54128988	Annann_YMJ2251_NGS_WGS	Whole-genome sequencing of Annulohypoxylon annulatoides strain YMJ2251 using illumina sequencing	PRJNA1381326	Annulohypoxylon annulatoides	YMJ2251
SAMN54128989	Annann_YMJ2252_NGS_WGS	Whole-genome sequencing of Annulohypoxylon annulatoides strain YMJ2252 using illumina sequencing	PRJNA1381326	Annulohypoxylon annulatoides	YMJ2252
SAMN54128990	Annann_RYS0019_ONT_WGS	Whole-genome sequencing of Annulohypoxylon annulatoides strain RYS0019 using Oxford Nanopore Technologies	PRJNA1381326	Annulohypoxylon annulatoides	RYS0019
SAMN54128991	Annann_RYS0019_NGS_WGS	Whole-genome sequencing of Annulohypoxylon annulatoides strain RYS0019 using illumina sequencing	PRJNA1381326	Annulohypoxylon annulatoides	RYS0019
SAMN54128992	Annann_RYS0019_NGS_RNSseq	Transcriptome sequencing of Annulohypoxylon annulatoides strain RYS0019 using illumina sequencing	PRJNA1381326	Annulohypoxylon annulatoides	RYS0019
SAMN54131315	Annann_RYS0019_genome	Genome assembly of Annulohypoxylon annulatoides strain RYS0019	PRJNA1381326	Annulohypoxylon annulatoides	RYS0019

### Sheet: S2
Supplementary Table S2 - Comparison of the genome quality of four Annulohypoxylon genome.
Species	Assembly size (bp)	N50	L50	Protein BUSCO
A. annulatoides	41825055	4477526	5	0.9754
A. maeteangense	38245008	1644824	8	0.9695
A. sp. FPYF3050	43344577	3896947	5	0.9707
A. stygium TJAS01	38763155	4183141	5	0.8728

### Sheet: S3
Supplementary Table S3 Representative fungal species used for comparative genomics analyses in this study
Species	Link
Hypoxylon sp. FL1284	https://genome.jgi.doe.gov/portal/HyFL1284_2/HyFL1284_2.download.html
Hypoxylon fragiforme CBS 206.31	https://genome.jgi.doe.gov/portal/HypfraStandDraft_FD/HypfraStandDraft_FD.download.html
Hypoxylon sp. FL0890	https://genome.jgi.doe.gov/portal/HypspMinimDraft_2_FD/HypspMinimDraft_2_FD.download.html
Hypoxylon sp. FL0543	https://genome.jgi.doe.gov/portal/HypspMinimDraft_3_FD/HypspMinimDraft_3_FD.download.html
Daldinia vernicosa CBS 139.73	https://genome.jgi.doe.gov/portal/DalverMinimDraft_FD/DalverMinimDraft_FD.download.html
Annulohypoxylon minutellum CBS 135445	https://genome.jgi.doe.gov/portal/AnnminMinimDraft_FD/AnnminMinimDraft_FD.download.html
Annulohypoxylon bovei var. microspora CBS 124037	https://genome.jgi.doe.gov/portal/AnnbovMinimDraft_FD/AnnbovMinimDraft_FD.download.html
Annulohypoxylon nitens CBS 120705	https://genome.jgi.doe.gov/portal/AnnnitMinimDraft_FD/AnnnitMinimDraft_FD.download.html
Annulohypoxylon stygium TJAS01	https://www.ncbi.nlm.nih.gov/datasets/genome/GCA_040126005.1/
Annulohypoxylon sp. FPYF3050	https://www.ncbi.nlm.nih.gov/datasets/genome/GCA_040104375.1/
Rostrohypoxylon terebratum CBS 119137	https://genome.jgi.doe.gov/portal/RosterMinimDraft_FD/RosterMinimDraft_FD.download.html
Annulohypoxylon truncatum CBS 140777	https://genome.jgi.doe.gov/portal/AnntruMinimDraft_FD/AnntruMinimDraft_FD.download.html
Annulohypoxylon moriforme CBS 123579	https://genome.jgi.doe.gov/portal/AnnmorMinimDraft_FD/AnnmorMinimDraft_FD.download.html
Annulohypoxylon maeteangense CBS 123835	https://genome.jgi.doe.gov/portal/AnnmaeMinimDraft_FD/AnnmaeMinimDraft_FD.download.html
Xylaria venustula FL0490	https://genome.jgi.doe.gov/portal/XylvenMinimDraft_FD/XylvenMinimDraft_FD.download.html
Xylariaceae sp. FL0821	https://genome.jgi.doe.gov/portal/XylspMinimDraft_10_FD/XylspMinimDraft_10_FD.info.html
Xylaria digitata 919	https://genome.jgi.doe.gov/portal/XyldigMinimDraft_FD/XyldigMinimDraft_FD.download.html
Entoleuca mammata CFL468	https://genome.jgi.doe.gov/portal/EntmamStandDraft_FD/EntmamStandDraft_FD.download.html
Biscogniauxia nummularia	https://genome.jgi.doe.gov/portal/BisnumStandDraft_FD/BisnumStandDraft_FD.download.html
Fusarium avenaceum MPI-SDFR-AT-0044	https://genome.jgi.doe.gov/portal/FustriStandDraft_2_FD/FustriStandDraft_2_FD.download.html
Kretzschmaria zonata GFP132	https://genome.jgi.doe.gov/portal/KrezonStandDraft_FD/KrezonStandDraft_FD.download.html
Chaetomium tenue MPI-SDFR-AT-0079	https://genome.jgi.doe.gov/portal/ChagloStandDraft_FD/ChagloStandDraft_FD.download.html
Nemania serpens CBS 679.86	https://genome.jgi.doe.gov/portal/NemserMinimDraft_3_FD/NemserMinimDraft_3_FD.download.html
